# EndoMAP.v1, a Structural Protein Complex Landscape of Human Endosomes

**DOI:** 10.1101/2025.02.07.636106

**Authors:** Miguel A. Gonzalez-Lozano, Ernst W. Schmid, Enya Miguel Whelan, Yizhi Jiang, Joao A. Paulo, Johannes C. Walter, J. Wade Harper

## Abstract

**Early/sorting endosomes are dynamic organelles that play key roles in proteome control by triaging plasma membrane proteins for either recycling or degradation in the lysosome^1,2,3^. These events are coordinated by numerous transiently-associated regulatory complexes and integral membrane components that contribute to organelle identity during endosome maturation^4^. While a subset of the several hundred protein components and cargoes known to associate with endosomes have been studied at the biochemical and/or structural level, interaction partners and higher order molecular assemblies for many endosomal components remain unknown. Here, we combine cross-linking and native gel mass spectrometry^5-8^ of purified early endosomes with AlphaFold^9,10^ and computational analysis to create a systematic human endosomal structural interactome. We present dozens of structural models for endosomal protein pairs and higher order assemblies supported by experimental cross-links from their native subcellular context, suggesting structural mechanisms for previously reported regulatory processes. Using induced neurons, we validate two candidate complexes whose interactions are supported by crosslinks and structural predictions: TMEM230 as a subunit of ATP8/11 lipid flippases^11^ and TMEM9/9B as subunits of CLCN3/4/5 chloride-proton antiporters^12^. This resource and its accompanying structural network viewer provide an experimental framework for understanding organellar structural interactomes and large-scale validation of structural predictions.**
