## Supplementary material for "EndoMAP.v1, a Structural Protein Complex Landscape of Human Endosomes": Key Resource Table

### Sheet: Read Me
Purpose: This file provides information on how to create a Key Resource Table (KRT).
Why: ASAP now recommends that ASAP-funded manuscript report all datasets, software/code, protocols, and lab materials in an ASAP-templated Key Resource Table.
What does this file contain?
The KRT Example tab provides a minimum example of what a completed ASAP-templated KRT would look like (the example was adapted from 10.1016/j.celrep.2023.112231 and other ASAP-funded papers)
The KRT Template tab provides a template for ASAP researchers to use. We recommend you copy this tab into a new spreadsheet when creating your KRT.
How do I create a KRT?
Before creating your KRT, please read our KRT guidance document.
I have questions.
If you have any questions that remain after reading the guidance document and the KRT FAQ, please email openscience@parkinsonsroadmap.org with the subject line that begins with “KRT question:”

### Sheet: KRT Example
RESOURCE TYPE	RESOURCE NAME	SOURCE	IDENTIFIER	NEW/REUSE	ADDITIONAL INFORMATION
Dataset	Image quantification data	Zenodo	https://doi.org/10.5281/zenodo.11111111	new	Cleaned tabular data used to produce Figure panels 1B and 2A.
Dataset	Y-Maze behavioural data	Zenodo	https://doi.org/10.5281/zenodo.11111111	new	Raw tabular data used to produce Figure panel 1A
Dataset	Raw RNA-Seq data	Gene Expression Omnibus (GEO)	GEO Acession #: GSE#####; https://www.ncbi.nlm.nih.gov/geo/query/acc.cgi?acc=GSE#####	new
Software/code	R code: Analysis script	Github / Zenodo	https://doi.org/10.5281/zenodo.########	new	Script used on all image quantification data and behavioural data to produce all panels in Figure 1 and 2.
Software/code	StereoInvestigator Version 8.1	Micro-brightfield Inc.	http://www.mbfbioscience.com/stereo-investigator; RRID: SCR_002526	reuse
Software/code	FIJI Version 2.10.0	National Institute of Health (NIH)	https://imagej.net/software/fiji/; RRID: SCR_002285	reuse
Protocol	Immunohistochemistry protocol	protocols.io	https://doi.org/#######/protocols.io.#######	new
Protocol	Electron Microscopy	protocols.io	https://doi.org/#######/protocols.io.#######	new
Antibody	Rabbit Anti-TH	Millipore	Cat# AB152; RRID: AB_390204	reuse	Dilution: 1:500
Antibody	Mouse Anti-TH	Synaptic Systems	Cat# 213211; RRID: AB_2636901	reuse	Dilution: 1:500
Antibody	Rabbit Anti-Iba1	Wako Chemicals	Cat# 019-19741; RRID: AB_839504	reuse	Dilution: 1:300
Experimental model: Organism/strain	Thy1-SYN "line 61" TG / BDF1 cross	Mouse Genome Informatics (MGI)	Identifier from MGI pending	new
Chemical, peptide, or recombinant protein	L-DOPA	Sigma-Aldrich	Cat# D9628	reuse
Chemical, peptide, or recombinant protein	Dichloropane-rhodamine red-X probe	Sames Lab, Columbia University, Fiala et al., 2020	https://doi.org/10.1021/jacs.0c00861	reuse
Chemical, peptide, or recombinant protein	3,3′-diaminobenzidine	Fluka	Cat# 32750	reuse

### Sheet: KRT Template
RESOURCE TYPE	RESOURCE NAME	SOURCE	IDENTIFIER	NEW/REUSE	ADDITIONAL INFORMATION
Dataset	BioPlex 3.0	https://bioplex.hms.harvard.edu/	doi: 10.1016/j.cell.2021.04.011.	Reuse
Dataset	CORUM protein complexes database (28.11.2022 Corum 4.1 release)	https://mips.helmholtz-muenchen.de/corum/	https://mips.helmholtz-muenchen.de/corum/download	Reuse
Dataset	STRINGDB (version 12.0)	https://string-db.org/cgi/download?sessionId=bxEPGb8BbQKu	https://string-db.org/cgi/download?sessionId=bxEPGb8BbQKu	Reuse
Dataset	UniProt (release 2021-11; 2024-01)	https://www.uniprot.org/	RRID:SCR_002380	Reuse
Dataset	Mitocarta 3.0	https://personal.broadinstitute.org/scalvo/MitoCarta3.0/human.mitocarta3.0.html	RRID:SCR_018165	Reuse
Dataset	OpenCell Protein interaction data	https://opencell.czbiohub.org/	https://opencell.czbiohub.org/	Reuse	https://opencell.czbiohub.org/download
Dataset	Diseases database 2.0 (2024-02 update)	https://diseases.jensenlab.org/	https://diseases.jensenlab.org/Downloads	Reuse
Dataset	Endosome DSSO crosslinking proteomics	this study, deposited in https://www.ebi.ac.uk/pride/archive	PXD054728	New	released upon publication
Dataset	Endosome DHSO/DMTMM crosslinking proteomics	this study, deposited in https://www.ebi.ac.uk/pride/archive	PXD059547	New	released upon publication
Dataset	Endosome Blue Native MS	this study, deposited in https://www.ebi.ac.uk/pride/archive	PXD054684	New	released upon publication
Dataset	TMEM230 and TMEM9 interaction proteomics	this study, deposited in https://www.ebi.ac.uk/pride/archive	PXD054765	New	released upon publication
Dataset	AlphaFold-Multimer analysis of EndoMAPV1	this study; Zenodo	DOI: 10.5281/zenodo.14447604	New
Dataset	AlphaFold-Multimer analysis of EndoMAPV1	this study	https://endomap.hms.harvard.edu	New	website structural viewer and download tool; will go live upon BioRxiv release
Dataset	AlphaLink-Multimer analysis of EndoMAPV1	this study; Zenodo	DOI: 10.5281/zenodo.14632928	New
Dataset	AlphaLink-Multimer analysis of EndoMAPV1	this study	https://endomap.hms.harvard.edu	New	website structural viewer and download tool; will go live upon BioRxiv release
Dataset	Supplementary Table 1. Endosomal proteome meta-analysis, label-free Endo-IP proteomics and disease over-representation analysis of the endosomal proteome.	this study; Zenodo	10.5281/zenodo.14180546	New
Dataset	Supplementary Table 2. Master dataset for construction of EndoMAPV1 including proteomic data for individual BN-MS analyses, XL-MS analyses and AF analyses.	this study; Zenodo	10.5281/zenodo.14180546	New
Dataset	Supplementary Table 3. Large-scale AlphaFold Multimer predictions of cross-linked proteins.	this study; Zenodo	10.5281/zenodo.14180546	New
Dataset	Supplementary Table 4. Proteomic analysis of TMEM230 interacting proteins and proteomic profiling WT, TMEM230-/-, and TMEM230X121W iNeurons.	this study; Zenodo	10.5281/zenodo.14180546	New
Dataset	Supplementary Table 5. Proteomic analysis of TMEM9 interacting proteins and proteomic profiling WT, TMEM9-/-, and two different clones of TMEM9/9BDKO iNeurons.	this study; Zenodo	10.5281/zenodo.14180546	New
Dataset	Supplementary Table 6. AlphaFold Multimer predictions of 3-way clique trimers within EndoMAPV1 and confidence measurements.	this study; Zenodo	10.5281/zenodo.14180546	New
Dataset	Supplementary Video 1. Live-cell imaging showing subcellular localization of mCh-CLCN3 and TMEM9-GFP in SUM159 cells (t=2min).	this study; Zenodo	10.5281/zenodo.14180546	New
Dataset	Uncropped blots associated with this study	this study; Zenodo	10.5281/zenodo.14180546	New
Dataset	source data for plots associated with this study	this study; Zenodo	10.5281/zenodo.14180546	New
Dataset	imaging files for fixed cells (part 1)	this study; Zenodo	10.5281/zenodo.14826177	New
Dataset	imaging files for fixed and live cells (part 2)	this study; Zenodo	10.5281/zenodo.14828026	New
Software/code	FIJI Version 2.10.0	National Institute of Health (NIH)	https://imagej.net/software/fiji/; RRID: SCR_002285	reuse
Software/code	FactomineR R package	FactomineR	http://factominer.free.fr; 10.32614/CRAN.package.FactoMineR; RRID:SCR_014602	Reuse
Software/code	BioMaRt - interface to BioMart database (i.e. Ensembl)	Bioconductor	DOI: 10.18129/B9.bioc.biomaRt	Reuse
Software/code	pROC	BMC Bioinformatics, 7, 77.	DOI: 10.1186/1471-2105-12-77	Reuse
Software/code	Comet 2019.01	Eng et al 2013	http://comet-ms.sourceforge.net/	Reuse
Software/code	Proteome Discoverer (version 2.5.0.400)	Thermo	RRID:SCR_014477	Reuse
Software/code	igraph for R	https://igraph.org/r/	RRID:SCR_021238	Reuse
Software/code	circlize R package	Gu, Z. (2014) Bioinformatics. DOI: 10.1093/bioinformatics/btu393	(DOI: 10.1093/bioinformatics/btu393)	Reuse
Software/code	lme4 R package	https://cran.r-project.org/web/packages/lme4/index.html	DOI:10.32614/CRAN.package.lme4	Reuse
Software/code	JACoP plugin for imagej	BOLTE, S., & CORDELIÈRES, F. P. (2006). Journal of Microscopy, 224(3), 213–232	doi:10.1111/j.1365-2818.2006.01706.x	Reuse	Just Another Colocalization Plugin
Software/code	DIA-NN	https://github.com/vdemichev/DiaNN	https://github.com/vdemichev/DiaNN	Reuse	a universal automated software suite for DIA proteomics data analysis
Software/code	MS-DAP	https://github.com/ftwkoopmans/msdap	https://github.com/ftwkoopmans/msdap	Reuse	downstream analysis pipeline for quantitative proteomics
Software/code	g:Profiler	https://biit.cs.ut.ee/gprofiler/	DOI: 10.1093/nar/gkw199	Reuse
Software/code	ColabFold v 1.5.2	https://github.com/sokrypton/ColabFold	RRID:SCR_025453	Reuse
Software/code	Structure Prediction and Omics informed Classifier (SPOC)	https://doi.org/10.1101/2024.04.09.588596	https://doi.org/10.1101/2024.04.09.588596	Reuse
Software/code	HADDOCK2.4 web server	https://rascar.science.uu.nl/haddock2.4/	https://rascar.science.uu.nl/haddock2.4/	Reuse
Software/code	Cytoscape v3.10.1	https://cytoscape.org/index.html	https://cytoscape.org/index.html	Reuse
Software/code	scripts for meta-analysis	this manuscript	https://github.com/harperlaboratory/EndoMAP)	New	co-fractionation, protein network and co-localization analysis
Software/code	AlphaLink: Integrating crosslinking MS data into OpenFold (V1.0)	https://github.com/lhatsk/AlphaLink	https://github.com/lhatsk/AlphaLink	Reuse
Software/code	Scout v.1.4.14	https://github.com/diogobor/Scout/releases/tag/1.4.14	https://github.com/diogobor/Scout/releases/tag/1.4.14	Reuse	for XL-MS searches
Protocol	Human pluripotent stem cell culture	https://dx.doi.org/10.17504/protocols.io.j8nlkoq56v5r/v1	https://dx.doi.org/10.17504/protocols.io.j8nlkoq56v5r/v1	Reuse
Protocol	Neural differentiation of AAVS1-TRE3G-NGN2 pluripotent stem cells	https://dx.doi.org/10.17504/protocols.io.x54v9p8b4g3e/v1	https://dx.doi.org/10.17504/protocols.io.x54v9p8b4g3e/v1	Reuse
Protocol	Characterizing spatial and temporal properties of ER-phagy receptors	https://dx.doi.org/10.17504/protocols.io.6qpvr3en3vmk/v1	https://dx.doi.org/10.17504/protocols.io.6qpvr3en3vmk/v1	Reuse
Protocol	Electroporation of Cas9 protein into human pluripotent stem cells	https://dx.doi.org/10.17504/protocols.io.ewov1qykkgr2/v1	https://dx.doi.org/10.17504/protocols.io.ewov1qykkgr2/v1	Reuse
Protocol	Endosomal and lysosomal immunoprecipitation for proteomics, lipidomics, and TEM V.2	https://doi.org/10.17504/protocols.io.ewov14pjyvr2/v2	https://doi.org/10.17504/protocols.io.ewov14pjyvr2/v2	Reuse
Protocol	Cross-Linking and Strong Cation Exchange (SCX) Fractionation	dx.doi.org/10.17504/protocols.io.261ge5q2og47/v1	dx.doi.org/10.17504/protocols.io.261ge5q2og47/v1	New
Protocol	imaging in SUM159PT cells expressing fluorescent endosomal proteins	DOI: dx.doi.org/10.17504/protocols.io.6qpvr8173lmk/v1	DOI: dx.doi.org/10.17504/protocols.io.6qpvr8173lmk/v1	New
Protocol	Blue Native Polyacrylamide Gel Electrophoresis (BN-PAGE) Cofractionation and In-Gel Digestion	DOI: dx.doi.org/10.17504/protocols.io.81wgbzm2ygpk/v1	DOI: dx.doi.org/10.17504/protocols.io.81wgbzm2ygpk/v1	New
Protocol	Protein Extraction and Immunoprecipitation from HEK293 Cells or iNeurons	DOI: dx.doi.org/10.17504/protocols.io.n2bvjn5zpgk5/v1	DOI: dx.doi.org/10.17504/protocols.io.n2bvjn5zpgk5/v1
Antibody
Antibody	FLAG	Sigma-Aldrich	Cat# F1804, RRID:AB_262044	Reuse	Dilution: 1:1,000 for immunoblotting, 1:400 for immunofluorescence
Antibody	HA	Human OPHN1L (C-term)	Cat# AP8086b, RRID:AB_353989	Reuse	Dilution: 1:1,000 for immunoblotting, 1:400 for immunofluorescence
Antibody	V5	Thermo Fisher Scientific	Cat# 14-6796-82, RRID:AB_10718239	Reuse	Dilution: 1:1,000 for immunoblotting, 1:400 for immunofluorescence
Antibody	TMEM230	OriGene	Cat# TA504888, RRID:AB_2622676	Reuse	Dilution: 1:1,000 for immunoblotting, 1:400 for immunofluorescence
Antibody	LAMP1	Cell Signaling Technology	Cat# 58996, RRID:AB_2927691	Reuse	Dilution: 1:1,000 for immunoblotting, 1:400 for immunofluorescence
Antibody	RAB5	Cell Signaling Technology	Cat# 3547, RRID:AB_2300649	Reuse	Dilution: 1:1,000 for immunoblotting, 1:400 for immunofluorescence
Antibody	CLR	E.F. Grady, University of California at San Francisco	Cat# CLR, RRID:AB_2314206	Reuse	Dilution: 1:1,000 for immunoblotting, 1:400 for immunofluorescence
Antibody	golgin 97	Proteintech	Cat# 12640-1-AP, RRID:AB_2115315	Reuse	Dilution: 1:1,000 for immunoblotting, 1:400 for immunofluorescence
Antibody	VDAC1	Proteintech	Cat# 55259-1-AP, RRID:AB_10837225	Reuse	Dilution: 1:1,000 for immunoblotting, 1:400 for immunofluorescence
Antibody	CLCN3	Creative Diagnostics	Cat# DCABH-13359, RRID:AB_2486248	Reuse	Dilution: 1:1,000 for immunoblotting, 1:400 for immunofluorescence
Antibody	GFP	Immundiagnostik	Cat# A 1026.2, RRID:AB_770014	Reuse	Dilution: 1:1,000 for immunoblotting, 1:400 for immunofluorescence
Antibody	mCherry	Thermo Fisher Scientific	Cat# M11217, RRID:AB_2536611	Reuse	Dilution: 1:1,000 for immunoblotting, 1:400 for immunofluorescence
Antibody	EEA1	Cell Signaling Technology	Cat# 2789, RRID:AB_2221630	Reuse	Dilution: 1:1,000 for immunoblotting, 1:400 for immunofluorescence
Antibody	anti-rabbit IgG horse radish peroxidase (HRP) conjugate	Bio-Rad	Cat# 170-6515, RRID:AB_11125142	Reuse	Dilution: 1:1,000 for immunoblotting, 1:400 for immunofluorescence
Antibody	anti-mouse IgG HRP conjugate	Bio-Rad	Cat# 170-6516, RRID:AB_11125547	Reuse	Dilution: 1:1,000 for immunoblotting, 1:400 for immunofluorescence
Antibody	Goat anti-Chicken IgY (H+L) Alexa Fluor 488	Thermo Fisher Scientific	Cat# A-11039, RRID:AB_2534096	Reuse	Dilution: 1:1,000 for immunoblotting, 1:400 for immunofluorescence
Antibody	Goat anti-Rat IgG (H+L) Cross-Adsorbed, Alexa Fluor 555	Thermo Fisher Scientific	Cat# A-21434, RRID:AB_2535855	Reuse	Dilution: 1:1,000 for immunoblotting, 1:400 for immunofluorescence
Antibody	Goat anti-Rabbit IgG (H+L) Cross-Adsorbed, Alexa Fluor 647	Thermo Fisher Scientific	Cat# A-21244, RRID:AB_2535812	Reuse	Dilution: 1:1,000 for immunoblotting, 1:400 for immunofluorescence
Bacterial strain	none
Virus strain	none
Biological sample	none
Chemical, peptide, or recombinant protein	Cas9-NLS	QB3 MacroLab; UC Berkeley	RRID not available	Reuse	S. pyogenes WT and R691A
Chemical, peptide, or recombinant protein	Pierce Anti-HA Magnetic Beads	Thermo Scientific	88837	Reuse
Chemical, peptide, or recombinant protein	Pierce Anti-FLAG Magnetic Agarose	Thermo Scientific	A36797	Reuse
Chemical, peptide, or recombinant protein	Anti-FLAG M2 Magnetic Beads	Sigma Millipore	M8823	Reuse
Chemical, peptide, or recombinant protein	Pierce Protein A/G magnetic beads	Thermo Scientific	88802	Reuse
Chemical, peptide, or recombinant protein	IGEPAL CA-630	Sigma-Aldrich	I8896	Reuse
Chemical, peptide, or recombinant protein	S-Trap micro columns	Protifi	C02-micro-80	Reuse
Chemical, peptide, or recombinant protein	Triethylammonium bicarbonate buffer (TEAB)	Sigma-Aldrich	T7408	Reuse
Chemical, peptide, or recombinant protein	Sodium dodecyl sulfate (SDS)	Bio-Rad	1610302	Reuse
Chemical, peptide, or recombinant protein	Disuccinimidyl sulfoxide (DSSO)	Thermo Scientific	A33545	Reuse
Chemical, peptide, or recombinant protein	n-Dodecyl β-D-maltoside (DDM)	Gold Biotechnologies	DDM5	Reuse
Chemical, peptide, or recombinant protein	NativeMark Protein Standard	Invitrogen	LC0725	Reuse
Chemical, peptide, or recombinant protein	NativePAGE 4-6% Gels	Invitrogen	BN1002BOX	Reuse
Chemical, peptide, or recombinant protein	MultiScreen Filter Plates	Sigma Millipore	MSHVN4510	Reuse
Chemical, peptide, or recombinant protein	TMTpro 16plex Set	Thermo Fisher Scientific	A44520	Reuse
Chemical, peptide, or recombinant protein	Protease inhibitor cocktail	Roche	4906845001	Reuse
Chemical, peptide, or recombinant protein	tris(2-carboxyethyl)phosphine (TCEP)	Gold Biotechnology	51805-45-9	Reuse
Chemical, peptide, or recombinant protein	2-chloroacetamide	Sigma-Aldrich	C0267	Reuse
Chemical, peptide, or recombinant protein	Trypsin	Promega	V511C	Reuse
Chemical, peptide, or recombinant protein	Lys-C	Wako Chemicals	129-02541	Reuse
Chemical, peptide, or recombinant protein	Hydroxylamine solution	Sigma-Aldrich	438227	Reuse
Chemical, peptide, or recombinant protein	Sep-Pak C18 and C8 50mg Cartridge	Waters	WAT054955 and WAT054965	Reuse
Chemical, peptide, or recombinant protein	High-pH Reversed-Phase Peptide Fractionation Kit	Thermo Scientific	84868	Reuse
Chemical, peptide, or recombinant protein	Bio-Rad Protein Assay Dye	Bio-Rad	5000006	Reuse
Chemical, peptide, or recombinant protein	EPPS	Thermo Scientific	J61296AE	Reuse
Chemical, peptide, or recombinant protein	Empore SPE Disks	Sigma Millipore	66883-U	Reuse
Chemical, peptide, or recombinant protein	Gateway LR Clonase II Enzyme Mix	Thermo Scientific	11791020	Reuse
Chemical, peptide, or recombinant protein	NEBNext Ultra II Q5 Master Mix	New England BioLabs	M0544L	Reuse
Chemical, peptide, or recombinant protein	CloneR	StemCell Technologies	5889	Reuse
Chemical, peptide, or recombinant protein	MiSeq Reagent Nano Kit v2 (300 cycles)	Illumina	MS-103-1001	Reuse
Chemical, peptide, or recombinant protein	GeneArt Precision gRNA synthesis kit	Thermo Fisher Scientific	A29377	Reuse
Chemical, peptide, or recombinant protein	RNAeasy Qiagen kit	Qiagen	74104);	Reuse
Chemical, peptide, or recombinant protein	24 Well glass bottom plates	Cellvis	P24-1.5H-N	Reuse
Chemical, peptide, or recombinant protein	Corning square culture dish	Corning	431110	Reuse
Chemical, peptide, or recombinant protein	Nunc Nunclon Delta cell culture dishes	Thermo Scientific	140675, 150318 and 168381	Reuse
Chemical, peptide, or recombinant protein	Corning Matrigel Matrix	Corning	354230	Reuse
Chemical, peptide, or recombinant protein	DMEM/F12	Gibco	11330057	Reuse
Chemical, peptide, or recombinant protein	Neurobasal medium	Thermo Scientific	21103049	Reuse
Chemical, peptide, or recombinant protein	Non-essential amino acids	NEAAs, Gibco	11140050	Reuse
Chemical, peptide, or recombinant protein	GlutaMAX	Gibco	35050061	Reuse
Chemical, peptide, or recombinant protein	N-2 supplement	Gibco	17502048	Reuse
Chemical, peptide, or recombinant protein	Neurotrophin-3 (NT-3)	Peprotech	450-03	Reuse
Chemical, peptide, or recombinant protein	Brain-derived neurotrophic factor (BDNF)	Peprotech	450-02	Reuse
Chemical, peptide, or recombinant protein	B27	Gibco	17504001	Reuse
Chemical, peptide, or recombinant protein	Y27632 dihydrochloride (ROCK inhibitor)	PeproTech	1293823	Reuse
Chemical, peptide, or recombinant protein	Cultrex 3D culture matrix laminin I	R&D Systems	3446-005-01	Reuse
Chemical, peptide, or recombinant protein	Accutase	StemCell Technologies	7922	Reuse
Chemical, peptide, or recombinant protein	FGF2-G3	in-house		Reuse
Chemical, peptide, or recombinant protein	Human insulin	Santa Cruz Biotechnologies	sc-360248	Reuse
Chemical, peptide, or recombinant protein	Transforming growth factor-β	PeproTech	100-21	Reuse
Chemical, peptide, or recombinant protein	Holo-transferrin human	Sigma-Aldrich	T0665	Reuse
Chemical, peptide, or recombinant protein	Sodium bicarbonate	Sigma-Aldrich	S5761-500G	Reuse
Chemical, peptide, or recombinant protein	Sodium selenite	Sigma-Aldrich	S5261-10G	Reuse
Chemical, peptide, or recombinant protein	Doxycycline	Clontech Labs	631311	Reuse
Chemical, peptide, or recombinant protein	UltraPure 0.5 M EDTA	Invitrogen	15575020	Reuse
Chemical, peptide, or recombinant protein	16% paraformaldehyde	Electron Microscopy Science	15710	Reuse
Chemical, peptide, or recombinant protein	DMEM	Gibco	11995073	Reuse
Chemical, peptide, or recombinant protein	Fetal bovine serum	Cytiva	SH30910.03	Reuse
Chemical, peptide, or recombinant protein	Hydrocortisone	Sigma-Aldrich	H0135	Reuse
Chemical, peptide, or recombinant protein	Polyethylenimine	Polysciences	23966	Reuse
Chemical, peptide, or recombinant protein	FuGENE	Promega	E2311	Reuse
Chemical, peptide, or recombinant protein	DHSO (3,3'-sulfinyldi(propanehydrazide))	CF Plus Chemicals s.r.o.	PCL042_0100	Reuse
Chemical, peptide, or recombinant protein	4-(4,6-dimethoxy-1,3,5-triazin-2-yl)-4- methylmorpholinium (DMTMM)	Sigma-Aldrich	74104	Reuse
Critical commercial assay	GeneArt Precision gRNA synthesis kit	ThermoFisher Scientific	Cat #:A29377	Reuse
Experimental model: Cell line	HEK293-EL cells (expressing Flag-EEA1 and TMEM192HA)	Park et al (2021) Nature Communications 13(1):6112.; doi: 10.1038/s41467-022-33881-x.	RRID:CVCL_C0I7	Reuse
Experimental model: Cell line	HEK293T cells	ATCC (#CRL-3216)	RRID:CVCL_0045	Reuse
Experimental model: Cell line	SUM159PT	gift from Tobias Walther (Memorial Sloan Kettering)	RRID:CVCL_5423	Reuse
Experimental model: Cell line	HEK293	ATCC (#CRL-1573 )	RRID:CVCL_0045	Reuse
Experimental model: Cell line	H9 AAVS1-TRE3G-NGN2 3xFLAG-EEA1 TMEM230-/-	this study	RRID:CVCL_E2VV	New	Human ES cells lacking TMEM230 for Endo-IP
Experimental model: Cell line	H9 AAVS1-TRE3G-NGN2 Flag-EEA1 TMEM230 X121W	this study	RRID:CVCL_E2VW	New	Human ES cells with TMEM230 X121W allele for Endo-IP
Experimental model: Cell line	H9 AAVS1-TRE3G-NGN2 Flag-EEA1 TMEM9-/-	this study	RRID:CVCL_E2VX	New	Human ES cells lacking TMEM9 for Endo-IP
Experimental model: Cell line	H9 AAVS1-TRE3G-NGN2 Flag-EEA1 TMEM9-/-; TMEM9B-/-	this study	RRID:CVCL_E2VY	New	Human ES cells lacking TMEM9/9B for Endo-IP
Experimental model: Cell line	H9 AAVS1-TRE3G-NGN2 3xFLAG-EEA1	https://doi.org/10.1101/2024.09.24.614704	RRID:CVCL_D1KV	New	Human ES cells for Endo-IP
Experimental model: Organism/strain	none
Oligonucleotide	Repair ssDNA oligo for creation of TMEM230X121W ES cells	IDT	CTACCGTGGTTACTCCTATGATGACATTCCAGACTTTGATGACTGGCACCCACCCCATAGCTGAGGAGGAGTCACAGTGGAACTGTCCCAGCTTTAAGATATCTAGCAGAAACTATAGCTG	New	CTACCGTGGTTACTCCTATGATGACATTCCAGACTTTGATGACTGGCACCCACCCCATAGCTGAGGAGGAGTCACAGTGGAACTGTCCCAGCTTTAAGATATCTAGCAGAAACTATAGCTG
Oligonucleotide	gRNA template for TMEM230-/-	IDT	CCTGAAGGTCAATGTAGCCATCGT	New	CCTGAAGGTCAATGTAGCCATCGT
Oligonucleotide	gRNA template for TMEM230X121W	IDT	CTCCTCCTCAGCTATGGGGT	New	CTCCTCCTCAGCTATGGGGT
Oligonucleotide	gRNA template for TMEM9-/-	IDT	TATCTTTGGTGGCTGTGGTC	New	TATCTTTGGTGGCTGTGGTC
Oligonucleotide	gRNA template for TMEM9B-/-	IDT	TCTACATCAGGCCCCCGCAC	New	TCTACATCAGGCCCCCGCAC
Recombinant DNA	pGCS-3xFlag-ATP11B	this study	Addgene: 225511	New	Vector for transient expression of Flag-ATP11B
Recombinant DNA	pcDNA-TMEM30A-V5	this study	Addgene: 225510	New	Vector for transient expression of TMEM30A-V5
Recombinant DNA	pGCS-3xHA-TMEM230	this study	Addgene: 225512	New	Vector for transient expression of HA-TMEM230
Recombinant DNA	pGCS-3xHA-TMEM230triplemut	this study	Addgene: 225513	New	Vector for transient expression of HA-TMEM230 triple mutant
Recombinant DNA	plenti-UBC-HA-TMEM230	this study	Addgene: 225516	New	derived from Addgene 99564; Lentiviral vector for expression of TMEM230
Recombinant DNA	plenti-UBC-HA-TMEM230(R78L)	this study	Addgene: 225517	New	derived from Addgene 99565; Lentiviral vector for expression of TMEM230 (R78L)
Recombinant DNA	plenti-UBC-HA-TMEM230(X121W)	this study	Addgene: 225519	New	derived from Addgene 99566; Lentiviral vector for expression of TMEM230 (X121W)
Recombinant DNA	plenti-UBC-HA-TMEM230(Y29C)	this study	Addgene: 225520	New	derived from Addgene 99566; Lentiviral vector for expression of TMEM230 (Y29C)
Recombinant DNA	plenti-UBC-HA-TMEM230(X121PG)	this study	Addgene: 225518	New	derived from Addgene 99566; Lentiviral vector for expression of TMEM230 (X121PG)
Recombinant DNA	plenti-UBC-HA-TMEM230triplemut	this study	Addgene: 225521	New	derived from Addgene 99566; Lentiviral vector for expression of TMEM230 triple mutant
Recombinant DNA	pcDNA-CLCN3-3xFlag	this study	Addgene: 225506	New	Vector for transient expression of CLCN3-Flag
Recombinant DNA	pcDNA-CLCN5-3xFlag	this study	Addgene: 225507	New	Vector for transient expression of CLCN5-Flag
Recombinant DNA	pcDNA-TMEM9B-3xHA	this study	Addgene: 225509	New	Vector for transient expression of TMEM9B-HA
Recombinant DNA	pcDNA-TMEM9-3xHA	this study	Addgene: 225508	New	Vector for transient expression of TMEM9-HA
Recombinant DNA	pHAGE-N-mCherry-CLCN3-DEST	this study	Addgene: 225514	New	Lentiviral vector for expression of mCherry-CLCN3
Recombinant DNA	pHAGE-TMEM9-C-EGFP	this study	Addgene: 225515	New	Lentiviral vector for expression of TMEM9-EGFP
Recombinant DNA	pMD2	Addgene, 12259	https://www.addgene.org/12259/	Reuse	lentiviral packaging vector
Recombinant DNA	pPAX2	Addgene, 12260	https://www.addgene.org/12260/	Reuse	lentiviral packaging vector
Other
Other	Orbitrap Eclipse Tribid mass spectrometer	Thermo	RRID:SCR_020559	Reuse
Other	Orbitrap Exploris 480 Mass Spectrometer	Thermo	RRID:SCR_022215	Reuse
Other	Orbitrap Fusion Lumos mass spectrometer	Thermo	RRID:SCR_020562	Reuse
Other	Proxeon EASY-nLC pump 1200	Proxeon	RRID not registered	Reuse
Other	Sony Biotechnology (SH800S) cell sorter	Sony	RRID:SCR_018066	Reuse
Other	Illumina MiSeq	Illumina	RRID:SCR_016379	Reuse
Other	Hamamatsu ORCA-Fusion BT CMOS	Hamamatsu	RRID not registered	Reuse
Other	Nikon Eclipse Ti-E microscope	Nikon	RRID not registered	Reuse
Other	Dounce homogenizer	DWK Life Sciences	885302-0002	Reuse
